# The Splice Index as a prognostic biomarker of strength and function in myotonic dystrophy type 1

**DOI:** 10.1101/2024.07.10.602610

**Authors:** Marina Provenzano, Kobe Ikegami, Kameron Bates, Alison Gaynor, Julia M. Hartman, Aileen S. Jones, Amanda Butler, Kiera N. Berggren, Jeanne Dekdebrun, Man Hung, Dana M. Lapato, Michael Kiefer, Charles Thornton, Nicholas E. Johnson, Melissa A. Hale, the Myotonic Dystrophy Clinical Research Network (DMCRN)

## Abstract

Myotonic dystrophy type 1 (DM1) is a slowly progressive, multisystemic disorder caused by a CTG repeat expansion in the *DMPK* 3’UTR that leads to global dysregulation of alternative splicing. Here, we employed a composite RNA splicing biomarker called the Myotonic Dystrophy Splice Index (SI), which incorporates 22 disease-specific splice events that sensitively and robustly assesses transcriptomic dysregulation across the disease spectrum. Targeted RNA sequencing was used to derive the SI in 95 muscle biopsies of the tibialis anterior collected from DM1 individuals with baseline (n = 52) and 3-months (n = 37) outcomes. The SI had significant associations with timepoint matched measures of muscle strength and ambulation, including ankle dorsiflexion strength (ADF) and 10-meter run/fast walk speed (Pearson *r* = -0.719 and -0.680, respectively). Linear regression modeling showed that the combination of baseline ADF and SI was predictive of strength at 3-months (adjusted R^2^ = 0.830) in our cohort. These results indicate the SI can reliably capture the association of disease-specific RNA mis-splicing to physical strength and mobility and may be predictive of future function.
