## Supplemental Data Table 1 for "The Splice Index as a prognostic biomarker of strength and function in myotonic dystrophy type 1"

### Sheet: Sup Table 1.
Supplemental Table 1. Participant Demographics
No.	DM1 Participant ID	Subject ID	Visit	Age	Sex	Group	Biopsy Method	Biopsy Location	Longitudinal Cohort	Longitudinal Collection	SI Group	Hand Grip Strength (Average % Predicted)	Ankle Dorsiflexion (Average % Predicted)	Knee Extension (Average % Predicted)	10-meter Run/Fast Walk Speed (m/s)	vHOT - Middle Finger Time to Open (s)	vHOT - Thumb Time to Open (s)	Splice Index	Mean ΔΨ	SRA Accession Targeted	SRA Accession Total	Bioproject (Total RNAseq)
1	1	DM1-001	Baseline	35	F	DM1	bergstrom	tibialis anterior	1	Ipsilateral	Moderate	65.3137	52.1882	60.7075	0.19802	5.908	7.23	0.413149	0.386775	SRR28073773	SRR28067330	PRJNA1079722
2	1	DM1-002	3-months	35	F	DM1	bergstrom -	tibialis anterior	1	Ipsilateral		56.6834	52.2	36.5057	0.174978	2.744	6.303	0.408794	0.395135	SRR28073772	SRR28067329	PRJNA1079722
3	2	DM1-004	Baseline	32	F	DM1	bergstrom	tibialis anterior	0			36.917	19.0591	108.214	0.173913	2.142	3.334	0.47082	0.389155	SRR28073745	SRR28067318	PRJNA1079722
4	3	DM1-005	Baseline	44	M	DM1	bergstrom	tibialis anterior	0			22.4375	9.95884	32.5531	0.135685	4.373	5.261	0.868739	0.700415	SRR28073791	SRR28067275	PRJNA1079722
5	4	DM1-006	Baseline	44	M	DM1	bergstrom	tibialis anterior	1	Ipsilateral	Moderate	55.0389	30.5763	36.7162	0.165017			0.550121	0.518255	SRR28073763	SRR28067312	PRJNA1079722
6	4	DM1-007	3-months	44	M	DM1	bergstrom	tibialis anterior	1	Ipsilateral		47.2511	34.9493	44.5532	0.175747	2.417	4.115	0.600039	0.539284	SRR28073736	SRR28067301	PRJNA1079722
7	5	DM1-009	Baseline	34	F	DM1	bergstrom	tibialis anterior	0			43.3283	27.1954	82.2549	0.0685871	6.176	6.699	0.65569	0.595995	SRR28073782	SRR28067290	PRJNA1079722
8	6	DM1-010	Baseline	29	M	DM1	bergstrom	tibialis anterior	1	Ipsilateral	Moderate	22.972	32.1297	38.7976	0.153492	12.232	24.465	0.459033	0.421815	SRR28073754	SRR28067248	PRJNA1079722
9	6	DM1-011	3-months	29	M	DM1	bergstrom	tibialis anterior	1	Ipsilateral		22.5645	30.3934	43.5381	0.152905	13.09		0.615982	0.546535	SRR28073727	SRR28067237	PRJNA1079722
10	7	DM1-012	Baseline	30	F	DM1	bergstrom	tibialis anterior	1	Ipsilateral	Moderate	30.4765	27.1899	45.8689	0.123533	2.992	3.625	0.613986	0.536975	SRR28073805	SRR28067257	PRJNA1079722
11	7	DM1-013	3-months	30	F	DM1	bergstrom	tibialis anterior	1	Ipsilateral		27.3671	24.5697	42.3357	0.128205	2.666	2.641	0.672533	0.577412	SRR28073771	SRR28067328	PRJNA1079722
12	8	DM1-014	Baseline	44	F	DM1	bergstrom	tibialis anterior	1	Ipsilateral	Severe	11.2583	0	47.4564	0.107585	1.014	2.923	0.937544	0.683435	SRR28073770	SRR28067327	PRJNA1079722
13	8	DM1-015	3-months	44	F	DM1	needle	tibialis anterior	1	Ipsilateral		12.3142	0	44.4122	0.088574			0.956288	0.709135	SRR28073769	SRR28067326	PRJNA1079722
14	9	DM1-016	Baseline	29	M	DM1	bergstrom	tibialis anterior	1	Ipsilateral	Severe	35.2129	22.1446	35.3193	0.166667			0.883383	0.721395	SRR28073768	SRR28067325	PRJNA1079722
15	9	DM1-017	3-months	29	M	DM1	bergstrom	tibialis anterior	1	Ipsilateral		37.4717	26.0635	38.1674	0.181818	23.197	10.577	0.930514	0.724335	SRR28073767	SRR28067324	PRJNA1079722
16	10	DM1-018	Baseline	44	M	DM1	bergstrom	tibialis anterior	0			25.6463	19.4338	38.9567	0.128535			0.583372	0.508655	SRR28073766	SRR28067323	PRJNA1079722
17	11	DM1-019	Baseline	39	F	DM1	bergstrom	tibialis anterior	1	Ipsilateral	Severe	55.5207	45.7694	78.4545	0.12285	3.473	6.125	0.767544	0.624435	SRR28073765	SRR28067322	PRJNA1079722
18	11	DM1-020	3-months	39	F	DM1	bergstrom	tibialis anterior	1	Ipsilateral		56.2171	56.9003	115.237	0.119403	4.702	8.212	1	0.745515	SRR28073748	SRR28067321	PRJNA1079722
19	12	DM1-021	Baseline	41	M	DM1	bergstrom	tibialis anterior	1	Ipsilateral	Moderate	21.3431	17.1817	27.5387	0.15083			0.732541	0.629215	SRR28073747	SRR28067320	PRJNA1079722
20	12	DM1-022	3-months	41	M	DM1	bergstrom	tibialis anterior	1	Ipsilateral		14.4679	16.6021	19.946	0.125471			0.882721	0.711055	SRR28073746	SRR28067319	PRJNA1079722
21	13	DM1-023	Baseline	41	M	DM1	bergstrom	tibialis anterior	0			15.8757	6.48662	18.4909	0.091954			0.662643	0.591235	SRR28073744	SRR28067317	PRJNA1079722
22	14	DM1-024	Baseline	55	F	DM1	bergstrom	tibialis anterior	1	Ipsilateral	Severe	28.9331	10.2187	33.5745	0.108637	6.533	4.349	0.877873	0.714555	SRR28073743	SRR28067316	PRJNA1079722
23	14	DM1-025	3-months	55	F	DM1	bergstrom	tibialis anterior	1	Ipsilateral		30.2736	12.0265	26.3687	0.102669	6.879	8.941	0.742738	0.620895	SRR28073742	SRR28067315	PRJNA1079722
24	15	DM1-026	Baseline	49	M	DM1	bergstrom	tibialis anterior	1	Ipsilateral	Moderate	11.2675		41.7784	0.099552	12.331	18.443	0.749714	0.633275	SRR28073741	SRR28067282	PRJNA1079722
25	15	DM1-027	3-months	49	M	DM1	bergstrom	tibialis anterior	1	Ipsilateral		12.4116		27.267	0.0960615	6.808	12.957	0.980835	0.737635	SRR28073797	SRR28067281	PRJNA1079722
26	16	DM1-028	Baseline	57	F	DM1	bergstrom	tibialis anterior	0			51.5526	23.3554	61.4691		4.781	5.922	0.625723	0.547815	SRR28073796	SRR28067280	PRJNA1079722
27	17	DM1-029	Baseline	57	F	DM1	bergstrom	tibialis anterior	1	Ipsilateral	Severe	20.3428	12.2524	28.0107	0.0872981			0.910721	0.706235	SRR28073795	SRR28067279	PRJNA1079722
28	17	DM1-030	3-months	57	F	DM1	bergstrom	tibialis anterior	1	Ipsilateral		20.1753	8.7063	31.4532	0.0925069			0.897911	0.715595	SRR28073794	SRR28067278	PRJNA1079722
29	18	DM1-031	Baseline	37	M	DM1	bergstrom	tibialis anterior	1	Ipsilateral	Severe	13.0522	22.3387	28.6236	0.127226			0.893397	0.691815	SRR28073793	SRR28067277	PRJNA1079722
30	18	DM1-032	3-months	37	M	DM1	needle	tibialis anterior	1	Ipsilateral		6.90062	13.0256	26.5414	0.141743			0.92187	0.726555	SRR28073792	SRR28067276	PRJNA1079722
31	19	DM1-033	Baseline	38	M	DM1	bergstrom	tibialis anterior	1	Ipsilateral	Severe	9.9005	9.26955	25.8535	0.159109			0.981262	0.734315	SRR28073790	SRR28067274	PRJNA1079722
32	19	DM1-034	3-months	38	M	DM1	needle	tibialis anterior	1	Ipsilateral		8.29758	8.69797	19.0026	0.151745			0.986001	0.736035	SRR28073724	SRR28067273	PRJNA1079722
33	20	DM1-035	Baseline	36	M	DM1	needle	tibialis anterior	1	Ipsilateral	Severe	14.939	12.5019	72.9355	0.128041			0.959955	0.730542	SRR28073723	SRR28067272	PRJNA1079722
34	20	DM1-036	3-months	36	M	DM1	needle	tibialis anterior	1	Ipsilateral		17.6653	0	46.0975	0.0957854			0.946513	0.733015	SRR28073722	SRR28067271	PRJNA1079722
35	21	DM1-038	Baseline	42	M	DM1	needle	tibialis anterior	1	Ipsilateral	Severe	10.8909	4.76819	60.8018	0.142146			0.968889	0.730415	SRR28073721	SRR28067270	PRJNA1079722
36	21	DM1-039	3-months	42	M	DM1	needle	tibialis anterior	1	Ipsilateral		10.593	7.37769	61.2981	0.123762			0.978095	0.734355	SRR28073720	SRR28067269	PRJNA1079722
37	22	DM1-041		32	F	DM1	needle	tibialis anterior	0									0.18824	0.154501	SRR29688890	SRR29688962	PRJNA1079722
38	23	DM1-042	Baseline	35	M	DM1	needle	tibialis anterior	0			37.0642	60.7999	73.0183	0.337838	21.375	15.871	0.433272	0.128846	SRR29688933	SRR29688961	PRJNA1079722
39	24	DM1-043	Baseline	42	F	DM1	needle	tibialis anterior	1	contralateral	Moderate	65.0583	67.8297	117.3	0.277778			0.476541	0.474675	SRR28073719	SRR28067268	PRJNA1079722
40	24	DM1-044	3-months	42	F	DM1	needle	tibialis anterior	1	contralateral		64.3182	67.8741	119.16	0.294118			0.414168	0.394815	SRR28073718	SRR28067267	PRJNA1079722
41	25	DM1-045	Baseline	42	F	DM1	needle	tibialis anterior	1	contralateral	Moderate	46.9014	9.12051	41.3113	0.129032	0.819	1.42	0.59167	0.514264	SRR28073717	SRR28067314	PRJNA1079722
42	25	DM1-046	3-months	42	F	DM1	needle	tibialis anterior	1	contralateral		44.6233	6.68775	54.3978	0.10917	3.132	5.394	0.907666	0.677955	SRR28073764	SRR28067313	PRJNA1079722
43	26	DM1-047	Baseline	41	F	DM1	needle	tibialis anterior	1	contralateral	Mild	59.485	54.4343	49.7586	0.164745			0.384822	0.378712	SRR28073762	SRR28067311	PRJNA1079722
44	26	DM1-048	3-months	41	F	DM1	needle	tibialis anterior	1	contralateral		64.5353	55.0036	66.0773	0.166667			0.32827	0.316975	SRR28073761	SRR28067310	PRJNA1079722
45	27	DM1-049	Baseline	45	F	DM1	needle	tibialis anterior	0			81.2559	75.5457	79.9182	0.344828	0.408	0.816	0.310514	0.333761	SRR28073760	SRR28067309	PRJNA1079722
46	27	DM1-050	3-months	45	F	DM1	needle	tibialis anterior	0									0.084274	0.103021	SRR28073759	SRR28067308	PRJNA1079722
47	28	DM1-051	Baseline	33	F	DM1	needle	tibialis anterior	0			74.719	63.7699	82.9444	0.355872	3.42	3.947	0.570508	0.498321	SRR28073758	SRR28067307	PRJNA1079722
48	29	DM1-052	Baseline	38	F	DM1	needle	tibialis anterior	1	ipsilateral	Moderate	15.9046	24.1848	65.4951	0.127389	2.538	4.738	0.543196	0.443475	SRR28073757	SRR28067306	PRJNA1079722
49	29	DM1-053	3-months	38	F	DM1	needle	tibialis anterior	1	ipsilateral		10.9077	14.1579	80.7529	0.126904	6.708	11.071	0.694759	0.548795	SRR28073740	SRR28067305	PRJNA1079722
50	30	DM1-054	Baseline	38	F	DM1	needle	tibialis anterior	1	contralateral	Mild	52.1021	97.8006	78.8187	0.296736			0.365236	0.353592	SRR28073739	SRR28067304	PRJNA1079722
51	30	DM1-055	3-months	38	F	DM1	needle	tibialis anterior	1	contralateral		57.6206	69.6412	97.0999	0.304878	1.401	7.131	0.801797	0.650035	SRR28073738	SRR28067303	PRJNA1079722
52	31	DM1-056	Baseline	45	M	DM1	needle	tibialis anterior	1	ipsilateral	Mild	87.767	62.3766	73.8262	0.37594	0.693	1.271	0.0544789	0.0791188	SRR28073737	SRR28067302	PRJNA1079722
53	31	DM1-057	3-months	45	M	DM1	needle	tibialis anterior	1	ipsilateral		94.2329	66.5672	77.6648	0.357143			0.198984	0.223541	SRR28073735	SRR28067300	PRJNA1079722
54	32	DM1-058	Baseline	21	F	DM1	needle	tibialis anterior	1	contralateral	Mild	49.5222	44.9613	50.9818	0.290698	0.779	1.212	0.248363	0.20049	SRR28073734	SRR28067299	PRJNA1079722
55	32	DM1-059	3-months	21	F	DM1	needle	tibialis anterior	1	contralateral		45.4806	48.8601	46.3647	0.290698			0.499696	0.476675	SRR28073733	SRR28067298	PRJNA1079722
56	33	DM1-060	Baseline	20	M	DM1	needle	tibialis anterior	1	contralateral	Mild	48.3565	35.3847	41.2264	0.359712	0.619	1.032	0.293209	0.457695	SRR28073789	SRR28067297	PRJNA1079722
57	33	DM1-061	3-months	20	M	DM1	needle	tibialis anterior	1	contralateral		42.1321	47.5893	38.1124	0.359712			0.658946	0.562135	SRR28073788	SRR28067296	PRJNA1079722
58	34	DM1-062	Baseline	42	F	DM1	needle	tibialis anterior	0			27.9434	45.3792	82.8247	0.25	1.362	6.126	0.4931	0.442695	SRR28073787	SRR28067295	PRJNA1079722
59	35	DM1-063	Baseline	62	F	DM1	needle	tibialis anterior	1	contralateral	Moderate	13.7076	9.47598	31.2335		0.287	1.119	0.600786	0.489995	SRR28073786	SRR28067294	PRJNA1079722
60	35	DM1-064	3-months	62	F	DM1	needle	tibialis anterior	1	contralateral		13.1833	17.206	28.1324		1.547	1.115	0.658754	0.555675	SRR28073785	SRR28067293	PRJNA1079722
61	36	DM1-065	Baseline	44	F	DM1	needle	tibialis anterior	0			51.0711	42.8165	47.0206	0.258398	3.766	3.634	0.746567	0.629195	SRR28073784	SRR28067292	PRJNA1079722
62	37	DM1-066	Baseline	32	F	DM1	needle	tibialis anterior	1	ipsilateral	Moderate	40.5281	28.982	63.9531	0.225225	3.282	4.215	0.704549	0.573115	SRR28073783	SRR28067291	PRJNA1079722
63	37	DM1-067	3-months	32	F	DM1	needle	tibialis anterior	1	ipsilateral		39.3081	16.6364	39.9003	0.273224	1.869	3.293	0.638483	0.570921	SRR28073716	SRR28067289	PRJNA1079722
64	38	DM1-068	Baseline	31	M	DM1	needle	tibialis anterior	1	contralateral	Mild	20.449	60.0807	68.9731	0.414938	2.835	5.557	0.221723	0.213104	SRR28073715	SRR28067288	PRJNA1079722
65	38	DM1-069	3-months	31	M	DM1	needle	tibialis anterior	1	contralateral		16.7387	48.8194	75.3733	0.330033	2.326	8.993	0.241708	0.204541	SRR28073714	SRR28067287	PRJNA1079722
66	39	DM1-070	Baseline	21	F	DM1	needle	tibialis anterior	1	ipsilateral	Mild	73.0537	70.4345	48.4361	0.303951	4.116	3.745	0.28448	0.268635	SRR28073713	SRR28067286	PRJNA1079722
67	39	DM1-071	3-months	21	F	DM1	needle	tibialis anterior	1	ipsilateral		72.7328	52.7551	56.5351	0.304878	0.828	1.716	0.258994	0.28694	SRR28073712	SRR28067285	PRJNA1079722
68	40	DM1-072	Baseline	44	F	DM1	needle	tibialis anterior	1	contralateral	Mild	67.5093	87.7721	88.0688	0.168634	1.718	1.067	0.175099	0.104616	SRR28073711	SRR28067284	PRJNA1079722
69	40	DM1-073	3-months	44	F	DM1	needle	tibialis anterior	1	contralateral		69.98	61.8462	94.6645		1.261	3.462	0.160331	0.181122	SRR28073807	SRR28067283	PRJNA1079722
70	41	DM1-074	Baseline	38	F	DM1	needle	tibialis anterior	1	contralateral	Moderate	52.6289	34.2606	59.2968	0.246305	8.669	9.206	0.558292	0.495655	SRR28073806	SRR28346188	PRJNA1079722
71	41	DM1-075	3-months	38	F	DM1	needle	tibialis anterior	1	contralateral		48.1187	42.8883	62.3142	0.255754	8.063	10.429	0.63674	0.544895	SRR28073756	SRR28067250	PRJNA1079722
72	42	DM1-076	Baseline	69	M	DM1	needle	tibialis anterior	1	contralateral	Mild	75.8174	14.6775	75.7337	0.222222	0.488	0.591	0.124295	0.163637	SRR28073755	SRR28346193	PRJNA1079722
73	42	DM1-077	3-months	69	M	DM1	needle	tibialis anterior	1	contralateral		80.5619	46.8958	85.5037	0.18622			0.253422	0.223855	SRR28073753	SRR28067247	PRJNA1079722
74	43	DM1-080	Baseline	24	F	DM1	needle	tibialis anterior	1	contralateral	Mild	83.9279	67.8762	41.1409	0.325733			0.0929205	0.0713873	SRR28073752	SRR29688960	PRJNA1079722
75	43	DM1-081	3-months	24	F	DM1	needle	tibialis anterior	1	contralateral		98.4872	62.234	52.8724	0.326797	2.74	3.44	0.0273844	0.0928848	SRR28073751	SRR29688959	PRJNA1079722
76	44	DM1-082	Baseline	47	F	DM1	needle	tibialis anterior	1	contralateral	Severe	28.6889	28.1676	76.2423	0.229358			0.906751	0.712715	SRR28073750	SRR29688958	PRJNA1079722
77	44	DM1-083	3-months	47	F	DM1	needle	tibialis anterior	1	contralateral		22.7659	45.3456	75.1188	0.152439	5.018	10.284	0.954637	0.690155	SRR28073749	SRR29688957	PRJNA1079722
78	45	DM1-084	Baseline	34	M	DM1	needle	tibialis anterior	1	contralateral	Severe	4.92722	3.68022	63.1464	0.172712			0.773884	0.564535	SRR28073732	SRR29688956	PRJNA1079722
79	45	DM1-085	3-months	34	M	DM1	needle	tibialis anterior	1	contralateral		8.65956	3.48172	54.5119	0.205339			0.957955	0.706155	SRR28073731	SRR29688955	PRJNA1079722
80	46	DM1-086	Baseline	30	M	DM1	needle	tibialis anterior	1	contralateral	Mild	28.4638	69.6988	93.1621	0.33557	4.345	10.891	0.277379	0.270527	SRR28073730	SRR29688954	PRJNA1079722
81	46	DM1-087	3-months	30	M	DM1	needle	tibialis anterior	1	contralateral		24.4404	63.5976	92.4054	0.358423			0.295681	0.280424	SRR28073729	SRR29688952	PRJNA1079722
82	47	DM1-088	Baseline	45	F	DM1	needle	tibialis anterior	1	contralateral	Moderate	53.7857	35.1375	118.192	0.299401			0.498709	0.376824	SRR28073728	SRR29688951	PRJNA1079722
92	56	DM1-089	Baseline	49	F	DM1	needle	tibialis anterior	0			31.1779	33.6639	40.9128	0.142857			0.818627	0.663775	SRR28073726	SRR29688950	PRJNA1079722
86	50	DM1-101	Baseline	46	F	DM1	needle	tibialis anterior	0			40.2103	35.8643	96.1515	0.104275			0.562542	0.495386	SRR29688932	SRR29688949	PRJNA1079722
87	51	DM1-102	Baseline	37	F	DM1	needle	tibialis anterior	0			37.9522	34.8151	60.6564	0.294118	4.047	1.633	0.740978	0.695195	SRR29688931	SRR29688948	PRJNA1079722
88	52	DM1-103	Baseline	37	F	DM1	needle	tibialis anterior	0			136.884	103.954	141.629	0.373134	1.961	2.086	0.0423966	0.0653115	SRR29688930	SRR29688947	PRJNA1079722
89	53	DM1-104		58	M	DM1	needle	tibialis anterior	0									0.567577	0.488535	SRR29688929	SRR29688946	PRJNA1079722
90	54	DM1-105		70	F	DM1	needle	tibialis anterior	0									0.769533	0.652935	SRR29688928	SRR29688945	PRJNA1079722
93	57	DM1-106	Baseline	21	M	DM1	needle	tibialis anterior	0			93.3792	91.9254	50.6915	0.338983			0.217988	0.224387	SRR29688927	SRR29688944	PRJNA1079722
95	58	DM1-107	Baseline	55	F	DM1	needle	tibialis anterior	0			77.8167	18.1585	77.6532	0.111483			0.53293	0.487055	SRR29688926	SRR29688943	PRJNA1079722
91	55	DM1-108		52	F	DM1	needle	tibialis anterior	0									0	0.0804867	SRR29688913	SRR29688941	PRJNA1079722
84	48	DM1-109		40	F	DM1	needle	tibialis anterior	0									0	0.10476	SRR29688912	SRR29688940	PRJNA1079722
85	49	DM1-110		56	F	DM1	needle	tibialis anterior	0									0.257635	0.189096	SRR29688911	SRR29688939	PRJNA1079722
83	47	DM1-114	3-months	45	F	DM1	needle	tibialis anterior	1	contralateral		43.0368	33.9694	104.112				0.663517	0.583815	SRR29688910	SRR29688938	PRJNA1079722
94	57	DM1-115	3-months	21	M	DM1	needle	tibialis anterior	0									0.678175	0.572255	SRR29688909	SRR29688937	PRJNA1079722
96		AdCo-001		25	M	AdCo		vastus lateralis	0									0	0.0849885	SRR29688917	SRR28067264	PRJNA1079722
97		AdCo-002		25	F	AdCo		vastus lateralis	0									0	0.0666461	SRR29688916	SRR28067263	PRJNA1079722
98		AdCo-004		27	F	AdCo		vastus lateralis	0									0.0354523	0.0723442	SRR29688915	SRR28067261	PRJNA1079722
99		AdCo-005		26	F	AdCo		vastus lateralis	0									0.0512686	0.100118	SRR29688914	SRR28067260	PRJNA1079722
100		AdCo-006		53	F	AdCo	needle	tibialis anterior	0									0.0399967	0.0763685	SRR28073799	SRR28067259	PRJNA1079722
101		AdCo-007		31	M	AdCo	needle	tibialis anterior	0									0.0593415	0.061683	SRR28073801	SRR28067258	PRJNA1079722
102		AdCo-008		26	M	AdCo	needle	tibialis anterior	0									0	0.0730412	SRR29688906	SRR28067256	PRJNA1079722
103		AdCo-009		53	M	AdCo	needle	tibialis anterior	0									0	0.0851145	SRR28073800	SRR28067255	PRJNA1079722
104		AdCo-010		55	M	AdCo	needle	tibialis anterior	0									0.0186622	0.0705206	SRR29688905	SRR28067254	PRJNA1079722
105		AdCo-011		42	M	AdCo	needle	tibialis anterior	0									0	0.074223	SRR28073798	SRR28067253	PRJNA1079722
106		AdCo-012		37	M	AdCo	needle	tibialis anterior	0									0.0231751	0.0543673	SRR29688904	SRR28067252	PRJNA1079722
107		AdCo-015		53	F	AdCo	needle	tibialis anterior	0									0	0.0526933	SRR29688903	SRR29688965	PRJNA1079722
108		AdCo-016		38	F	AdCo	needle	tibialis anterior	0									0	0.0605412	SRR29688902	SRR29688964	PRJNA1079722
109		AdCo-017		61	F	AdCo	needle	tibialis anterior	0									0.00226526	0.0606964	SRR29688901	SRR29688953	PRJNA1079722
110		AdCo-018		45	F	AdCo	needle	tibialis anterior	0									0.0173562	0.088423	SRR29688900	SRR29688942	PRJNA1079722
111		AdCo-019		62	M	AdCo	needle	tibialis anterior	0									0	0.0772945	SRR29688899	SRR29688923	PRJNA1079722
112		AdCo-020		43	F	AdCo	needle	tibialis anterior	0									0.128701	0.0784109	SRR29688898	SRR29688918	PRJNA1079722
113		AdCo-021		69	F	AdCo	needle	tibialis anterior	0									0	0.06996	SRR29688897	SRR29688894	PRJNA1079722
114		AdCo-022		68	M	AdCo	needle	tibialis anterior	0									0	0.0523467	SRR29688896	SRR29688893	PRJNA1079722
115		AdCo-023		45	F	AdCo	needle	tibialis anterior	0									0.0648894	0.0733909	SRR29688895	SRR29688908	PRJNA1079722
116		AdCo-024		49	F	AdCo	needle	tibialis anterior	0									0.0714582	0.0766236	SRR29688892	SRR29688907	PRJNA1079722
117		AdCo-025		50	M	AdCo	needle	tibialis anterior	0									0	0.0821139	SRR29688891	SRR29688963	PRJNA1079722
118		CDM-001		0.04	M	DM Control	needle	vastus lateralis												SRR28073778	SRR28067240	PRJNA1079722
119		CDM-007		5	M	DM Control	needle	vastus lateralis												SRR28073776	SRR28067238	PRJNA1079722
120		CDM-018		8	M	DM Control	needle	vastus lateralis												SRR28073777	SRR28067239	PRJNA1079722
121		CDM-021		8	F	DM Control	needle	vastus lateralis												SRR28073803	SRR18858646	PRJNA830511
122		CDM-032		12	F	DM Control	needle	vastus lateralis												SRR28073775	SRR28067236	PRJNA1079722
123		CDM-033		14.8	M	DM Control	needle	soleus												SRR28346192	SRR28346194	PRJNA1079722
124		CDM-034		14	F	DM Control	needle	tibialis anterior												SRR28346191	SRR18858633	PRJNA830511
125		CDM-036		16	F	DM Control	needle	tibialis anterior												SRR28073774	SRR28067266	PRJNA1079722
126		DM2-001		58	F	DM Control	needle	tibialis anterior												SRR28073725	SRR28067246	PRJNA1079722
127		DM2-002		55	F	DM Control	needle	tibialis anterior												SRR28346189	SRR28067245	PRJNA1079722
128		DM2-003		28	M	DM Control	needle	tibialis anterior												SRR28346190	SRR28067244	PRJNA1079722
129		DM2-004		32	F	DM Control	needle	tibialis anterior												SRR28073779	SRR28067243	PRJNA1079722
130		DMD-001		27	M	Disease Control	needle	tibialis anterior													SRR28067242	PRJNA1079722
131		LGMD-001		38	M	Disease Control	needle	tibialis anterior													SRR29688936	PRJNA1079722
132		LGMD-003		38	F	Disease Control	needle	tibialis anterior													SRR29688935	PRJNA1079722
133		LGMD-004		43	F	Disease Control	needle	tibialis anterior													SRR29688934	PRJNA1079722
134		LGMD-005		24	F	Disease Control	needle	tibialis anterior													SRR29688925	PRJNA1079722
135		LGMD-007		9	F	Disease Control	needle	tibialis anterior													SRR29688924	PRJNA1079722
136		LGMD-010		16	M	Disease Control	needle	tibialis anterior													SRR29688922	PRJNA1079722
137		LGMD-012		26	M	Disease Control	needle	tibialis anterior													SRR29688921	PRJNA1079722
138		LGMD-013		55	M	Disease Control	needle	tibialis anterior													SRR29688920	PRJNA1079722
139		LGMD-014		16	M	Disease Control	needle	tibialis anterior													SRR29688919	PRJNA1079722
140		LGMD-015		63	F	Disease Control	needle	tibialis anterior													SRR28067241	PRJNA1079722
