## Supplemental Data Table 4 for "The Splice Index as a prognostic biomarker of strength and function in myotonic dystrophy type 1"

### Sheet: Sup Table 4
Supplemental Table 4. SI 22 Event Ψ vs. Normalized Mean ΔΨ from total RNA sequencing
Curve Fitting Parameters
	R squared	Min	± SEM	Max	± SEM	EC50	± SEM	Slope	± SEM	Span	± SEM
ANK2	0.6037	0.3963	0.651146	0.94603	0.0142138	0.981147	0.648311	-3.44473	2.15966	0.54973	0.655751
ATP2A1	0.9014	0.0088	0.090219	0.960209	0.0166401	0.765025	0.0252796	-8.10499	1.5733	0.951409	0.0951149
BEST3	0.8709	0.01332	0.128131	0.834333	0.0181143	0.628695	0.0731152	-3.11127	0.75305	0.821013	0.134401
BIN1	0.8036	0.5999	0.206996	0.985441	0.0066811	0.919073	0.183415	-5.5878	1.98897	0.385541	0.208885
CACNA1S	0.9478	0.194	0.0746767	0.92938	0.00900994	0.710357	0.0407682	-4.14451	0.618927	0.73538	0.0775091
CAMK2B	0.9545	0.01272	0.039601	0.743493	0.0115611	0.422398	0.0256	-2.47214	0.310076	0.730773	0.0440694
CAPZB	0.8702	0.05046	0.133826	0.798391	0.0140063	0.764567	0.0634624	-5.13741	1.25934	0.747931	0.137986
CCPG1	0.8755	0		0.416046	0.0115657	0.358977	0.0226791	-2.37818	0.245079	0.416046	0.0115657
CLASP1	0.9512	0.01162		0.880111	0.0120896	0.55949	0.0120587	-3.35833	0.210951	0.868491	0.0120896
CLCN1	0.8987	0.218762	0.0182472	1		0.461507	0.0193011	3.27218	0.32537	0.781238	0.0182472
DMD	0.8338	0.5906	0.145445	0.949406	0.00653015	0.873235	0.150907	-5.06903	1.6654	0.358806	0.147334
GFPT1	0.5945	0.2286	0.497445	0.783504	0.0174739	0.896119	0.43435	-3.79274	2.37099	0.554904	0.502919
GOLGA4	0.9287	0.0908309	0.00661697	0.6244		0.77491	0.0092664	4.94605	0.316971	0.533569	0.00661697
INSR	0.9115	0.0018		0.774173	0.0209431	0.265847	0.0209779	-1.61505	0.135583	0.772373	0.0209431
KIF13A	0.9482	0.01408	0.0461933	0.754172	0.0120466	0.473833	0.0289858	-2.70817	0.36794	0.740092	0.0506348
MBNL1	0.9551	0.157819	0.0108301	0.9293		0.475441	0.0137294	2.33659	0.132384	0.771481	0.0108301
MBNL2	0.87	0.173578	0.0165785	0.8809	0.153301	0.618307	0.13329	2.22948	0.593493	0.707322	0.159589
NFIX	0.9631	0.300354	0.00917503	0.9811		0.420152	0.0126631	2.20106	0.113204	0.680746	0.00917503
OPA1	0.8547	0.04436	0.0760807	0.451167	0.014425	0.417438	0.108658	-1.60591	0.487263	0.406807	0.0842971
RYR1	0.7829	0.01298	0.0764785	0.391581	0.0170418	0.387271	0.107265	-1.68183	0.620071	0.378601	0.085998
SOS1	0.8733	0.09706	0.172282	0.955405	0.0171924	0.686888	0.103565	-2.97303	0.744685	0.858345	0.178218
VPS39	0.8291	0		0.743309	0.0190677	0.60488	0.0243319	-2.93613	0.34797	0.743309	0.0190677
Event Ψ correlation to Normalized Mean ΔΨ
	Pearson r	95% confidence interval	P value
ANK2	-0.75	-0.820 to -0.657	2.45e-22
ATP2A1	-0.888	-0.921 to -0.842	1.57e-40
BEST3	-0.938	-0.956 to -0.911	1.5e-54
BIN1	-0.824	-0.875 to -0.756	3.42e-30
CACNA1S	-0.96	-0.972 to -0.943	1.75e-65
CAMK2B	-0.976	-0.983 to -0.966	3.68e-78
CAPZB	-0.9	-0.930 to -0.859	2.83e-43
CCPG1	-0.929	-0.950 to -0.899	2.21e-51
CLASP1	-0.987	-0.991 to -0.982	6.43e-94
CLCN1	0.956	0.938 to 0.970	2.38e-63
DMD	-0.864	-0.904 to -0.810	4.35e-36
GFPT1	-0.748	-0.818 to -0.655	3.41e-22
GOLGA4	0.935	0.907 to 0.954	1.39e-53
INSR	-0.918	-0.942 to -0.883	7.01e-48
KIF13A	-0.98	-0.986 to -0.972	1.04e-82
MBNL1	0.985	0.979 to 0.990	5.27e-90
MBNL2	0.944	0.920 to 0.961	2.97e-57
NFIX	0.988	0.983 to 0.992	2.38e-95
OPA1	-0.926	-0.948 to -0.895	1.8e-50
RYR1	-0.878	-0.914 to -0.828	1.61e-38
SOS1	-0.935	-0.955 to -0.908	1.16e-53
VPS39	-0.923	-0.946 to -0.890	2.26e-49
