## Supplemental Data Table 7 for "The Splice Index as a prognostic biomarker of strength and function in myotonic dystrophy type 1"

### Sheet: Sup Table 7.
Supplemental Table 7. Cross-sectional Splicing Index event correlations with outcome assesstments
	Ankle Dorsiflexion vs. Normalized Event Ψ			n=85				10-meter Run/Fast Walk vs. Normalized Event Ψ			n=82				Hand Grip Strength vs. Normalized Event Ψ			n=87				Knee Extension vs. Normalized Event Ψ			n=87
	Event	Pearson r	95% confidence interval	R squared	P value			Event	Pearson r	95% confidence interval	R squared	P value			Event	Pearson r	95% confidence interval	R squared	P value			Event	Pearson r	95% confidence interval	R squared	P value
1	CACNA1S	-0.7144	-0.8049 to -0.5912	0.5103	1.638e-14		1	CACNA1S	-0.6979	-0.7946 to -0.5668	0.4871	3.17e-13		1	BEST3	-0.7174	-0.8062 to -0.5970	0.5147	5.377e-15		1	CLCN1	-0.436	-0.592 to -0.248	0.19	2.425e-05
2	VPS39	-0.7077	-0.8001 to -0.5824	0.5008	3.669e-14		2	CLASP1	-0.6882	-0.7876 to -0.5539	0.4736	9.06e-13		2	CACNA1S	-0.7056	-0.7977 to -0.5814	0.4979	2.319e-14		2	ATP2A1	-0.428	-0.586 to -0.239	0.183	3.544e-05
3	CLCN1	-0.7069	-0.7995 to -0.5813	0.4997	4.036e-14		3	CLCN1	-0.6804	-0.7819 to -0.5437	0.4629	2.048e-12		3	CAMK2B	-0.7004	-0.7939 to -0.5745	0.4905	4.359e-14		3	OPA1	-0.41	-0.571 to -0.218	0.168	8.062e-05
4	OPA1	-0.7052	-0.7983 to -0.5791	0.4973	4.922e-14		4	VPS39	-0.675	-0.7781 to -0.5366	0.4557	3.532e-12		4	OPA1	-0.6986	-0.7926 to -0.5722	0.4881	5.339e-14		4	NFIX	-0.404	-0.567 to -0.211	0.163	0.0001036
5	CLASP1	-0.691	-0.7880 to -0.5604	0.4774	2.509e-13		5	CCPG1	-0.6579	-0.7656 to -0.5143	0.4328	1.874e-11		5	CLASP1	-0.6953	-0.7902 to -0.5679	0.4835	7.849e-14		5	CACNA1S	-0.397	-0.560 to -0.203	0.157	0.0001429
6	CAPZB	-0.6827	-0.7820 to -0.5495	0.466	6.202e-13		6	MBNL2	-0.6578	-0.7655 to -0.5142	0.4327	1.887e-11		6	RYR1	-0.6948	-0.7898 to -0.5671	0.4827	8.364e-14		6	CLASP1	-0.387	-0.552 to -0.192	0.15	0.0002143
7	MBNL2	-0.6799	-0.7800 to -0.5458	0.4622	8.383e-13		7	NFIX	-0.6573	-0.7652 to -0.5135	0.432	1.985e-11		7	MBNL2	-0.686	-0.7834 to -0.5556	0.4705	2.275e-13		7	MBNL2	-0.383	-0.549 to -0.187	0.146	0.0002539
8	BEST3	-0.6786	-0.7790 to -0.5442	0.4605	9.588e-13		8	RYR1	-0.6519	-0.7612 to -0.5066	0.425	3.277e-11		8	NFIX	-0.681	-0.7798 to -0.5491	0.4637	3.944e-13		8	MBNL1	-0.382	-0.548 to -0.186	0.146	0.000262
9	NFIX	-0.6772	-0.7780 to -0.5423	0.4586	1.112e-12		9	MBNL1	-0.6492	-0.7593 to -0.5031	0.4215	4.181e-11		9	INSR	-0.6761	-0.7762 to -0.5427	0.4571	6.702e-13		9	GOLGA4	-0.375	-0.543 to -0.178	0.141	0.0003452
10	GOLGA4	-0.6694	-0.7723 to -0.5322	0.4481	2.494e-12		10	OPA1	-0.6482	-0.7585 to -0.5017	0.4201	4.612e-11		10	CLCN1	-0.6755	-0.7757 to -0.5419	0.4563	7.15e-13		10	SOS1	-0.375	-0.543 to -0.178	0.14	0.000349
11	KIF13A	-0.6692	-0.7722 to -0.5319	0.4478	2.547e-12		11	GOLGA4	-0.6468	-0.7575 to -0.5000	0.4183	5.225e-11		11	VPS39	-0.674	-0.7747 to -0.5401	0.4543	8.352e-13		11	DMD	-0.374	-0.542 to -0.177	0.14	0.0003644
12	DMD	-0.6586	-0.7644 to -0.5182	0.4338	7.334e-12		12	CAMK2B	-0.641	-0.7532 to -0.4924	0.4108	8.805e-11		12	CAPZB	-0.6616	-0.7655 to -0.5239	0.4377	3.047e-12		12	VPS39	-0.373	-0.541 to -0.176	0.139	0.0003698
13	ATP2A1	-0.6585	-0.7643 to -0.5180	0.4336	7.441e-12		13	ATP2A1	-0.6399	-0.7524 to -0.4911	0.4095	9.641e-11		13	GFPT1	-0.6615	-0.7655 to -0.5239	0.4376	3.057e-12		13	CAPZB	-0.368	-0.537 to -0.170	0.135	0.0004601
14	GFPT1	-0.6558	-0.7624 to -0.5146	0.4301	9.617e-12		14	KIF13A	-0.6393	-0.7520 to -0.4903	0.4087	1.021e-10		14	CCPG1	-0.6574	-0.7625 to -0.5186	0.4322	4.632e-12		14	BEST3	-0.363	-0.533 to -0.165	0.132	0.0005502
15	MBNL1	-0.6542	-0.7612 to -0.5126	0.428	1.121e-11		15	BEST3	-0.6241	-0.7408 to -0.4708	0.3895	3.754e-10		15	MBNL1	-0.6479	-0.7554 to -0.5063	0.4197	1.181e-11		15	RYR1	-0.359	-0.529 to -0.160	0.129	0.0006495
16	RYR1	-0.6513	-0.7591 to -0.5088	0.4242	1.487e-11		16	CAPZB	-0.6109	-0.7310 to -0.4540	0.3731	1.1e-09		16	DMD	-0.6478	-0.7554 to -0.5062	0.4197	1.187e-11		16	CAMK2B	-0.357	-0.528 to -0.158	0.127	0.0006897
17	CAMK2B	-0.6486	-0.7571 to -0.5054	0.4207	1.916e-11		17	SOS1	-0.6046	-0.7263 to -0.4461	0.3656	1.797e-09		17	ATP2A1	-0.6322	-0.7438 to -0.4863	0.3997	5.127e-11		17	CCPG1	-0.345	-0.518 to -0.144	0.119	0.001084
18	SOS1	-0.6478	-0.7565 to -0.5044	0.4197	2.062e-11		18	GFPT1	-0.5893	-0.7149 to -0.4269	0.3473	5.728e-09		18	GOLGA4	-0.6277	-0.7404 to -0.4805	0.3939	7.72e-11		18	INSR	-0.329	-0.505 to -0.127	0.108	0.001858
19	CCPG1	-0.6369	-0.7484 to -0.4904	0.4057	5.651e-11		19	DMD	-0.587	-0.7132 to -0.4240	0.3446	6.797e-09		19	KIF13A	-0.6268	-0.7397 to -0.4794	0.3928	8.358e-11		19	GFPT1	-0.298	-0.479 to -0.0934	0.0889	0.005031
20	ANK2	-0.6063	-0.7256 to -0.4515	0.3675	7.81e-10		20	ANK2	-0.5637	-0.6956 to -0.3950	0.3177	3.509e-08		20	SOS1	-0.6218	-0.7361 to -0.4732	0.3867	1.291e-10		20	KIF13A	-0.287	-0.469 to -0.0815	0.0825	0.006995
21	BIN1	-0.589	-0.7127 to -0.4298	0.3469	3.038e-09		21	BIN1	-0.549	-0.6845 to -0.3769	0.3014	9.258e-08		21	ANK2	-0.5827	-0.7066 to -0.4241	0.3395	3.2e-09		21	BIN1	-0.274	-0.458 to -0.0670	0.0749	0.0103
22	INSR	-0.5591	-0.6900 to -0.3928	0.3126	2.676e-08		22	INSR	-0.4635	-0.6183 to -0.2740	0.2148	1.16e-05		22	BIN1	-0.5823	-0.7063 to -0.4236	0.3391	3.298e-09		22	ANK2	-0.176	-0.373 to 0.0359	0.031	0.1027
	vHOT Middle Finger vs. Normalized Event Ψ			n=50				vHOT Thumb vs. Normalized Event Ψ			n=49
	Event	Spearman r	95% confidence interval	P value				Event	Spearman r	95% confidence interval	P value
1	CCPG1	0.532	0.290 to 0.710	7.105e-05			1	VPS39	0.45	0.185 to 0.654	0.001188
2	CAMK2B	0.516	0.269 to 0.699	0.0001268			2	CAMK2B	0.435	0.167 to 0.643	0.001792
3	GOLGA4	0.503	0.253 to 0.690	0.0001995			3	CACNA1S	0.413	0.140 to 0.627	0.003205
4	VPS39	0.482	0.227 to 0.675	0.0003929			4	CCPG1	0.413	0.140 to 0.627	0.003205
5	CLASP1	0.471	0.214 to 0.667	0.0005541			5	CLASP1	0.408	0.135 to 0.624	0.00358
6	MBNL1	0.464	0.205 to 0.662	0.0006845			6	GOLGA4	0.403	0.128 to 0.620	0.004137
7	CACNA1S	0.463	0.204 to 0.662	0.0007047			7	MBNL1	0.387	0.110 to 0.608	0.006066
8	RYR1	0.451	0.189 to 0.653	0.001025			8	RYR1	0.386	0.109 to 0.607	0.006228
9	ATP2A1	0.449	0.186 to 0.651	0.001084			9	MBNL2	0.384	0.107 to 0.606	0.006455
10	NFIX	0.446	0.183 to 0.649	0.001174			10	NFIX	0.368	0.0880 to 0.594	0.009354
11	MBNL2	0.439	0.175 to 0.644	0.001425			11	DMD	0.346	0.0638 to 0.578	0.01475
12	SOS1	0.437	0.172 to 0.643	0.001507			12	CLCN1	0.343	0.0603 to 0.575	0.01572
13	CLCN1	0.433	0.168 to 0.640	0.001672			13	ATP2A1	0.332	0.0477 to 0.567	0.01972
14	BIN1	0.393	0.120 to 0.611	0.00475			14	INSR	0.326	0.0404 to 0.562	0.02243
15	CAPZB	0.379	0.104 to 0.600	0.006626			15	BIN1	0.323	0.0370 to 0.559	0.0238
16	INSR	0.376	0.101 to 0.598	0.007086			16	CAPZB	0.317	0.0304 to 0.555	0.02665
17	OPA1	0.371	0.0949 to 0.594	0.008001			17	BEST3	0.313	0.0265 to 0.552	0.02845
18	DMD	0.37	0.0935 to 0.593	0.008232			18	SOS1	0.312	0.0253 to 0.551	0.02906
19	KIF13A	0.36	0.0819 to 0.585	0.01032			19	ANK2	0.307	0.0196 to 0.547	0.03194
20	ANK2	0.354	0.0757 to 0.581	0.01163			20	OPA1	0.305	0.0179 to 0.546	0.03285
21	BEST3	0.345	0.0648 to 0.574	0.01428			21	GFPT1	0.292	0.00327 to 0.536	0.04174
22	GFPT1	0.342	0.0622 to 0.572	0.01499			22	KIF13A	0.288	-0.00141 to 0.533	0.04497
