## Supplemental Data Table 8 for "The Splice Index as a prognostic biomarker of strength and function in myotonic dystrophy type 1"

### Sheet: LCA Fit Metics - BL Only
Table of Fit Metrics for LCA using only baseline values
Class #	N observations	N parameters	df	AIC	BIC
2	52	11	20	225.7	247.17
3	52	17	14	210.44	243.61

### Sheet: LCA 2-class Solution - BL only
Characteristic	Overall, N = 521	1, N = 281	2, N = 241	p-value2
age	39.7 (10.3)	42.0 (8.5)	37.0 (11.7)	0.1
sex				0.9
F	32 / 52 (62%)	17 / 28 (61%)	15 / 24 (63%)
M	20 / 52 (38%)	11 / 28 (39%)	9 / 24 (38%)
splice_index	0.6 (0.3)	0.8 (0.1)	0.3 (0.2)	<0.001
adf_pp_avg_0	37.6 (26.5)	23.0 (14.9)	54.0 (27.3)	<0.001
hgs_pp_avg_0	43.5 (26.9)	30.1 (17.9)	59.1 (27.5)	<0.001
ke_pp_avg_0	61.2 (26.5)	51.6 (20.9)	72.5 (28.3)	0.005
mean_mdp_0	0.5 (0.2)	0.6 (0.1)	0.3 (0.1)	<0.001
adf_pp_avg_3	34.2 (22.6)	19.4 (16.2)	50.9 (16.4)	<0.001
hgs_pp_avg_3	38.4 (25.6)	23.4 (15.4)	56.1 (24.1)	<0.001
ke_pp_avg_3	57.8 (27.5)	46.5 (24.3)	71.3 (25.6)	0.005
mean_mdp_3	0.5 (0.2)	0.7 (0.1)	0.4 (0.2)	<0.001
1 Mean (SD); n / N (%)
2 Wilcoxon rank sum test; Pearson’s Chi-squared test; Wilcoxon rank sum exact test
0 = Baseline measure
3 = 3 Month measure

### Sheet: LCA 3-class Solution - BL only
Characteristic	Overall, N = 521	1, N = 161	2, N = 81	3, N = 281	p-value2
age	39.7 (10.3)	37.3 (9.1)	36.4 (16.4)	42.0 (8.5)	0.24
sex					0.21
F	32 / 52 (62%)	12 / 16 (75%)	3 / 8 (38%)	17 / 28 (61%)
M	20 / 52 (38%)	4 / 16 (25%)	5 / 8 (63%)	11 / 28 (39%)
splice_index	0.6 (0.3)	0.4 (0.1)	0.2 (0.1)	0.8 (0.1)	<0.001
adf_pp_avg_0	37.6 (26.5)	48.3 (24.9)	65.5 (29.8)	23.0 (14.9)	<0.001
hgs_pp_avg_0	43.5 (26.9)	50.2 (19.1)	76.8 (34.1)	30.1 (17.9)	<0.001
ke_pp_avg_0	61.2 (26.5)	72.4 (27.0)	72.7 (32.7)	51.6 (20.9)	0.021
mean_mdp_0	0.5 (0.2)	0.4 (0.1)	0.2 (0.1)	0.6 (0.1)	<0.001
adf_pp_avg_3	34.2 (22.6)	48.1 (19.5)	55.7 (8.8)	19.4 (16.2)	<0.001
hgs_pp_avg_3	38.4 (25.6)	49.6 (16.8)	67.0 (31.8)	23.4 (15.4)	<0.001
ke_pp_avg_3	57.8 (27.5)	71.6 (29.1)	70.7 (21.2)	46.5 (24.3)	0.021
mean_mdp_3	0.5 (0.2)	0.4 (0.2)	0.3 (0.2)	0.7 (0.1)	<0.001
1 Mean (SD); n / N (%)
2 Kruskal-Wallis rank sum test; Fisher’s exact test
0 = Baseline measure
3 = 3 Month measure

### Sheet: LCA Fit Metrics - Full Cohort
Table of Fit Metrics for LCA using full cohort (including longitudinal measures)
Class	N observations	N parameters	df	AIC	BIC
2	129	11	20	485.78	517.24
3	129	17	14	447.26	495.87

### Sheet: LCA 2-class - Full Cohort
Characteristic	Overall, N = 951	1, N = 701	2, N = 251	p-value2
age	40.1 (11.1)	41.0 (9.7)	37.4 (14.2)	0.17
sex				0.9
F	58 / 95 (61%)	43 / 70 (61%)	15 / 25 (60%)
M	37 / 95 (39%)	27 / 70 (39%)	10 / 25 (40%)
splice_index	0.6 (0.3)	0.7 (0.2)	0.2 (0.1)	<0.001
adf_pp_avg_0	37.8 (26.7)	28.8 (20.7)	66.2 (23.5)	<0.001
hgs_pp_avg_0	42.8 (26.3)	35.2 (20.5)	67.5 (28.1)	<0.001
ke_pp_avg_0	59.8 (25.2)	56.2 (24.7)	71.5 (23.8)	0.005
mean_mdp_0	0.5 (0.2)	0.6 (0.1)	0.2 (0.1)	<0.001
adf_pp_avg_3	34.2 (22.5)	26.6 (20.4)	57.1 (8.1)	<0.001
hgs_pp_avg_3	38.4 (25.4)	30.7 (18.8)	62.3 (28.9)	<0.001
ke_pp_avg_3	57.8 (27.3)	52.8 (27.7)	73.6 (19.2)	0.002
mean_mdp_3	0.5 (0.2)	0.6 (0.1)	0.3 (0.2)	<0.001
1 Mean (SD); n / N (%)
2 Wilcoxon rank sum test; Pearson’s Chi-squared test
0 = Baseline measure
3 = 3 Month measure

### Sheet: LCA 3-class - Full Cohort
Characteristic	Overall, N = 951	1, N = 201	2, N = 201	3, N = 551	p-value2
age	40.1 (11.1)	39.0 (14.8)	36.8 (9.0)	41.7 (10.2)	0.29
sex					0.15
F	58 / 95 (61%)	11 / 20 (55%)	16 / 20 (80%)	31 / 55 (56%)
M	37 / 95 (39%)	9 / 20 (45%)	4 / 20 (20%)	24 / 55 (44%)
splice_index	0.6 (0.3)	0.2 (0.1)	0.4 (0.1)	0.8 (0.1)	<0.001
adf_pp_avg_0	37.8 (26.7)	64.5 (25.1)	49.6 (22.6)	24.8 (19.7)	<0.001
hgs_pp_avg_0	42.8 (26.3)	70.8 (29.8)	52.1 (17.7)	30.8 (19.4)	<0.001
ke_pp_avg_0	59.8 (25.2)	71.9 (25.5)	71.8 (27.2)	51.6 (21.2)	<0.001
mean_mdp_0	0.5 (0.2)	0.2 (0.1)	0.4 (0.1)	0.6 (0.1)	<0.001
adf_pp_avg_3	34.2 (22.5)	56.7 (8.0)	50.4 (17.1)	21.6 (17.7)	<0.001
hgs_pp_avg_3	38.4 (25.4)	66.1 (30.8)	51.9 (15.1)	25.6 (16.0)	<0.001
ke_pp_avg_3	57.8 (27.3)	73.8 (18.2)	70.3 (30.1)	48.9 (25.3)	0.001
mean_mdp_3	0.5 (0.2)	0.2 (0.1)	0.4 (0.2)	0.7 (0.1)	<0.001
1 Mean (SD); n / N (%)
2 Kruskal-Wallis rank sum test; Pearson’s Chi-squared test
0 = Baseline measure
3 = 3 Month measure
