## Supplemental Data Table 9 for "The Splice Index as a prognostic biomarker of strength and function in myotonic dystrophy type 1"

### Sheet: Sup Table 9.
Supplemental Table 9. Linear Regression Modeling of 3-month outcome measures to baseline Splice Index
Outcome variable	3M ADF Strength % Predicted
Model 1	3M ADF (Average % Predicted) ~ Intercept + BL Splice Index
Analysis of Variance	SS	DF	MS	F (DFn, DFd)	P value
Regression	10285	1	10285	F (1, 32) = 49.60	P=5.510e-008
BL Splice Index	10285	1	10285	F (1, 32) = 49.60	P=5.510e-008
Residual	6635	32	207.3
Total	16919	33
Parameter estimates	Variable	Estimate	Standard error	95% CI (asymptotic)	|t|	P value	P value summary
β0	Intercept	68.85	5.502	57.64 to 80.06	12.51	7.208e-14	****
β1	BL Splice Index	-61.56	8.741	-79.37 to -43.76	7.043	5.51e-08	****
Goodness of Fit
R squared	0.6079
Adjusted R squared	0.5956
Data summary
Rows analyzed (# cases)	34
Outcome variable	3M ADF Strength % Predicted
Model 2	3M ADF (Average % Predicted) ~ Intercept + BL Splice Index + BL ADF (Average % Predicted)
Analysis of Variance	SS	DF	MS	F (DFn, DFd)	P value
Regression	14218	2	7109	F (2, 31) = 81.57	P=4.469e-013
BL Splice Index	623.8	1	623.8	F (1, 31) = 7.158	P=1.181e-002
BL ADF (Average % Predicted)	3933	1	3933	F (1, 31) = 45.13	P=1.620e-007
Residual	2702	31	87.15
Total	16919	33
Parameter estimates	Variable	Estimate	Standard error	95% CI (asymptotic)	|t|	P value	P value summary
β0	Intercept	24.75	7.472	9.510 to 39.99	3.312	0.002359	**
β1	BL Splice Index	-21.9	8.184	-38.59 to -5.205	2.675	0.01181	*
β2	BL ADF Strength % Predicted	0.6149	0.09153	0.4282 to 0.8016	6.718	1.62e-07	****
Goodness of Fit
R squared	0.8405
Adjusted R squared	0.8299
Data summary
Rows analyzed (# cases)	33
Dependent variable	Delta (3M-BL) ADF Strength % Predicted
Model 3	ΔADF ~ Intercept + BL Splice Index + BL ADF (Average % Predicted)
Analysis of Variance	SS	DF	MS	F (DFn, DFd)	P value
Regression	1566	2	783	F (2, 31) = 8.984	P=8.364e-004
BL Splice Index	623.8	1	623.8	F (1, 31) = 7.158	P=1.181e-002
BL ADF (Average % Predicted)	1542	1	1542	F (1, 31) = 17.70	P=2.048e-004
Residual	2702	31	87.15
Total	4268	33
Parameter estimates	Variable	Estimate	Standard error	95% CI (asymptotic)	|t|	P value	P value summary
β0	Intercept	24.75	7.472	9.510 to 39.99	3.312	0.002359	**
β1	BL Splice Index	-21.9	8.184	-38.59 to -5.205	2.675	0.01181	*
β2	BL ADF Strength % Predicted	-0.3851	0.09153	-0.5718 to -0.1984	4.207	0.0002048	***
Goodness of Fit
R squared	0.3669
Adjusted R squared	0.3261
Data summary
Rows analyzed (# cases)	34
